# Systematic analysis of transcriptional and epigenetic effects of genetic variation in Kupffer cells enables discrimination of cell intrinsic and environment-dependent mechanisms

**DOI:** 10.1101/2022.09.22.509046

**Authors:** Hunter Bennett, Ty D. Troutman, Enchen Zhou, Nathanael J. Spann, Verena M. Link, Jason S. Seidman, Christian K. Nickl, Yohei Abe, Mashito Sakai, Martina P. Pasillas, Justin M. Marlman, Carlos Guzman, Mojgan Hosseini, Bernd Schnabl, Christopher K. Glass

**Affiliations:** Department of Cellular and Molecular Medicine, University of California, San Diego, La Jolla, CA 92093, USA; Department of Medicine, University of California, San Diego, La Jolla, CA 92093, USA; Division of Allergy and Immunology, Center for Inflammation and Tolerance, Cincinnati Children’s Hospital Medical Center, University of Cincinnati College of Medicine, Cincinnati, OH 45229, USA; Metaorganism Immunity Section, Laboratory of Host Immunity and Microbiome, National Institute of Allergy and Infectious Diseases, NIH, Bethesda, MD 20892, USA; Department of Biochemistry and Molecular Biology, Nippon Medical School, 1-1-5 Sendagi, Bunkyo-ku, Tokyo 113-8602, Japan; Division of Allergy and Immunology, Cincinnati Children’s Hospital Medical Center, Cincinnati, OH 45229, USA; Department of Pathology, University of California, San Diego, CA, 920923 US; Department of Medicine, VA San Diego Healthcare System, San Diego, CA 92161, USA.

**Author notes:** These authors contributed equally and are ordered alphabetically (Hunter Bennett, Ty D. Troutman, Enchen Zhou).

## Abstract

Noncoding genetic variation is a major driver of phenotypic diversity but determining the underlying mechanisms and the cell types in which it acts remain challenging problems. Here, we investigate the impact of natural genetic variation provided by phenotypically diverse inbred strains of mice on gene expression and epigenetic landscapes of Kupffer cells. Analysis of gene expression in Kupffer cells and other liver cell types derived from C57BL/6J, BALB/cJ and A/J mice provided evidence for strain-specific differences in environmental factors influencing Kupffer cell phenotypes, including preferential Leptin signaling in BALB/cJ Kupffer cells. Systematic analysis of transcriptomic and epigenetic data from F1 hybrids of these mice, and transcriptomic data from strain-specific Kupffer cells engrafted into a common host enabled quantitative assessment of *cis* versus *trans* effects of genetic variation on gene expression and an estimate of cell autonomous versus non cell autonomous effects. Under homeostatic conditions, *trans* effects of genetic variation were dominant, with the majority of trans regulation being non cell autonomous. In contrast, strain specific responses to acutely administered LPS were primarily associated with genetic variation acting in *cis* to modify response elements for lineage determining and signal dependent transcription factors. Collectively, these findings reveal cell intrinsic and environmental effects of natural genetic variation on gene expression, demonstrate the use of enhancers as detectors of *trans* effects of genetic variation, and provide a new resource for understanding the impact of genetic variation on gene expression in Kupffer cells.
