## Supplemental Table 1 for "Systematic analysis of transcriptional and epigenetic effects of genetic variation in Kupffer cells enables discrimination of cell intrinsic and environment-dependent mechanisms"

Motif	ATAC_5%_stats	ATAC_Median_stats	ATAC_95%_stats	ATAC_5%_p-val	ATAC_Median_p-val	ATAC_95%_p-val	ATAC_All_mutation	ATAC_Pos_mutation	ATAC_Neg_mutation	ATAC_Median_score_difference	ATAC_Mean_score_difference	H3K27ac_5%_stats	H3K27ac_Median_stats	H3K27ac_95%_stats	H3K27ac_5%_p-val	H3K27ac_Median_p-val	H3K27ac_95%_p-val	H3K27ac_All_mutation	H3K27ac_Pos_mutation	H3K27ac_Neg_mutation	H3K27ac_Median_score_difference	H3K27ac_Mean_score_difference
SPI1$MA0080.4|SPIC$MA0687.1	262600.25	294902.5	329202.6	87.74	98.84	111.8	1718	1248	470	1.429	1.471	107013.4	123443.5	141831.8	25.92	33.54	41.31	975	658	317	0.899	1.09
Spi1$MA0080.3|SPIB$MA0081.2|ELF5$MA0136.2|EHF$MA0598.3|ELF1$MA0473.1|ETV6$MA0645.1|ETV5$MA0765.2|SPI1$MA0080.5|ETV5$MA0765.1|Gabpa$MA0062.2|ELK3$MA0759.1|FEV$MA0156.2|ETV1$MA0761.1|ETV4$MA0764.1|ELK4$MA0076.2|ERF$MA0760.1|ELF3$MA0640.2|ETS1$MA0098.3|ELK1$MA0028.2|EHF$MA0598.2|ELF2$MA1483.1|ETV1$MA0761.2|ELF4$MA0641.1|ELF1$MA0473.3|SPI1$MA0080.2|ERG$MA0474.2|FLI1$MA0475.1|Erg$MA0474.1|FLI1$MA0475.…	214272.55	242160.92	271884.1	60.21	70.61	81.51	1763	1293	470	1.093	1.084	NA	NA	NA	NA	NA	NA	NA	NA	NA	NA	NA
IKZF1$MA1508.1	212011.4	239456.5	269943.4	50.95	61.65	72.17	1403	1018	385	0.518	0.8	83628.8	97017.5	111875.8	12.73	18.32	24.38	783	513	270	0.45	0.592
SPIB$MA0081.1	62469.8	74501	87020.8	50.73	59.56	69.5	898	692	206	0.935	1.015	25143.1	31066.5	37464.2	14.79	20.36	26.9	493	347	146	0.71	0.771
SPI1$MA0080.1	42712.7	50983	60770.3	40.22	48.14	57.28	736	563	173	0.447	0.719	18602.5	23304.5	28453.8	14.17	19.27	25.56	434	314	120	0.375	0.554
ZEB1$MA0103.1	104582.2	121024	138943.4	-45.48	-36.94	-28.73	962	302	660	-0.414	-0.754	41350.1	50064.5	59236.5	-28.28	-21.99	-15.7	608	195	413	-0.418	-0.723
HINFP$MA0131.1	428277.1	474966.5	520877.7	18.56	25.13	32.33	1646	1049	597	0.444	0.474	148652.1	169014.5	191449.8	6.61	10.61	16.22	949	597	352	0.411	0.368
ZKSCAN5$MA1652.1	392952.9	434283	482303.6	16.77	23.02	30.61	1567	947	620	0.214	0.515	138641.1	159378.5	181511.4	2.47	5.2	9	879	495	384	0.132	0.323
IRF1$MA0050.2	700162	765735.5	831600.1	16.16	22.01	29.18	2023	1205	818	0.359	0.472	229520.6	256950.5	287948.4	10.08	15.52	21.43	1189	723	466	0.434	0.526
ELK1$MA0028.1	267448	301536	335620.7	15.63	22	29.21	1323	819	504	0.267	0.392	93622.8	108275.5	123880	7.9	12.18	17.52	784	481	303	0.245	0.344
CEBPD$MA0836.1|CEBPB$MA0466.2|CEBPE$MA0837.1|CEBPG$MA0838.1|CEBPA$MA0102.2|Cebpa$MA0102.1	263332.48	296085.42	329556.07	15.63	21.55	28.57	1328	817	511	0.4	0.648	NA	NA	NA	NA	NA	NA	NA	NA	NA	NA	NA
Atf3$MA0605.1	241656.5	273025.5	305250.4	14.86	20.99	28.09	1259	770	489	0.402	0.531	85382	99024.5	112741.2	2.83	5.7	9.6	706	405	301	0.323	0.354
STAT1$MA0137.1|STAT1::STAT2$MA0517.1	394214.05	437822.25	480311.8	14.79	20.87	28.06	1457	899	558	0.695	0.623	131287.15	150359.75	170923.4	6.48	10.64	15.88	851	519	332	0.652	0.571
HLF$MA0043.1	329870.2	367750.5	406273.2	14.51	20.66	27.77	1438	893	545	0.396	0.427	98105.6	114199	130390.9	4.55	8.31	12.76	776	474	302	0.36	0.334
ZEB1$MA0103.2	189425.6	216857	243760.8	-24.49	-17.87	-12.24	1116	424	692	-0.523	-0.525	NA	NA	NA	NA	NA	NA	NA	NA	NA	NA	NA
SPDEF$MA0686.1	372872.5	414334	461006.7	11.72	17.51	24.65	1496	905	591	0.385	0.408	124113.3	142884	163665.3	2.04	4.82	8.45	831	485	346	0.281	0.26
CREB1$MA0018.1	453758	499740	555204.3	11.49	17.39	23.74	1630	983	647	0.335	0.43	192594.2	217347.5	244038	1.13	3.18	6.38	996	567	429	0.26	0.197
Atf1$MA0604.1|Crem$MA0609.1|FOSL1::JUND(var.2)$MA1143.1|JUN::JUNB(var.2)$MA1133.1|JUNB(var.2)$MA1140.1|Creb5$MA0840.1|FOSL1::JUN(var.2)$MA1129.1|ATF7$MA0834.1|GMEB2$MA0862.1|FOSB::JUNB(var.2)$MA1136.1|Gmeb1$MA0615.1|FOSL2::JUN(var.2)$MA1131.1|FOSL2::JUNB(var.2)$MA1139.1|CREB3L4(var.2)$MA1475.1|FOS::JUN(var.2)$MA1126.1|ATF3$MA0605.2|CREB1$MA0018.2|FOSL2::JUND(var.2)$MA1145.1|FOSB::JUN$MA1127.1|JUN…	353353.79	392718.87	433531.05	11.8	17.03	23.21	1332	871	461	0.32	0.652	NA	NA	NA	NA	NA	NA	NA	NA	NA	NA	NA
IRF3$MA1418.1	780985.5	851637.5	924410.8	11.2	17	23.59	2085	1263	822	0.386	0.416	244746.4	275388	307806.7	4.76	8.53	13.07	1173	692	481	0.385	0.406
HINFP$MA0131.2	600791.2	657186.5	719646.2	10.91	15.82	21.84	1838	1072	766	0.275	0.34	186515.3	214068	240829.2	5.19	9	13.78	1046	608	438	0.251	0.324
ETS1$MA0098.1	51797.5	62058	73789.5	10.11	15.06	20.93	627	426	201	0.16	0.339	16683.1	21048.5	25966.9	3.73	6.84	10.79	352	233	119	0.16	0.312
Gata1$MA0035.1	122226.4	140267	159337.8	-19.11	-13.39	-8.56	890	366	524	-0.197	-0.259	46782.9	55781	65388.1	-5.75	-2.79	-0.76	515	235	280	-0.174	-0.163
MAFG::NFE2L1$MA0089.1	94398.6	110375	126521.1	8.66	13.13	19.08	797	502	295	0.345	0.437	32962.3	40073.5	47708	3.33	6.37	10.27	468	286	182	0.315	0.376
IRF8$MA0652.1|IRF4$MA1419.1|IRF9$MA0653.1|IRF5$MA1420.1	473651.85	522450	575232.77	8	12.71	18.16	1644	950	694	0.282	0.495	151049.83	171850	193984.35	4.72	8.22	12.65	926	534	392	0.4	0.546
DBP$MA0639.1|HLF$MA0043.2|TEF$MA0843.1|NFIL3$MA0025.1	335497.2	373724.88	413819.55	7.94	12.02	17.34	1455	905	550	0.287	0.383	107059.55	124040	141315.02	1.76	4.19	7.49	795	476	319	0.213	0.287
IRF1$MA0050.1|IRF2$MA0051.1	457627.85	503344.25	552369.3	7.02	11.1	16.31	1316	804	512	0.602	0.509	151711	172133.5	194354.95	3.24	6.02	9.91	742	453	289	0.574	0.499
JUN::JUNB$MA1132.1|FOSL1::JUND$MA1142.1|FOSL2::JUN$MA1130.1|FOS::JUN$MA0099.3|FOSL1::JUN$MA1128.1|FOSL2::JUND$MA1144.1|FOSB::JUNB$MA1135.1|FOSL1::JUNB$MA1137.1|BATF::JUN$MA0462.2|BATF$MA1634.1|BATF3$MA0835.2|FOS::JUND$MA1141.1|FOSL2::JUNB$MA1138.1|FOS::JUN$MA0099.2|JUN::FOS$MA0099.1|FOS$MA0476.1|FOS::JUNB$MA1134.1|NFE2L1$MA0089.2|BACH1$MA1633.1|JDP2$MA0655.1|BACH2$MA1101.1|Nfe2l2$MA0150.2|JUND$MA…	291069.31	324725.08	360234.7	6.89	11.1	16.38	1193	776	417	0.57	0.599	NA	NA	NA	NA	NA	NA	NA	NA	NA	NA	NA
IRF7$MA0772.1	472429.1	524234	576101.1	6.6	10.99	16.34	1614	934	680	0.233	0.336	157962.9	179909	202285.3	2.55	5.39	9.45	933	536	397	0.225	0.311
TCFL5$MA0632.2	413156	454070.5	500449.5	6.34	10.5	15.74	1504	873	631	0.271	0.333	139758	160942	182286	3.15	6.27	10.77	893	516	377	0.295	0.324
IRF6$MA1509.1	259873.6	290990	326992.6	5.13	9.47	14.39	1212	704	508	0.207	0.387	96717.8	112842	130214.2	1.24	3.32	6.36	728	409	319	0.182	0.304
Mafb$MA0117.1	148871.7	169936.5	192745.7	4.97	8.85	13.71	938	565	373	0.335	0.291	49164	58476.5	68292.4	2.02	4.58	8.26	543	321	222	0.341	0.261
PAX5$MA0014.3	449924.3	495707	546189.2	4.76	8.44	13	1548	864	684	0.106	0.243	147109.8	167037.5	190220.9	1.77	4.23	7.5	889	484	405	0.088	0.217
Pax2$MA0067.1	237459	265019	297024.8	3.32	6.57	10.53	1134	655	479	0.167	0.168	78873.8	92728	106815.8	1.31	3.45	6.5	664	388	276	0.131	0.128
RELA$MA0107.1|NFKB1$MA0105.3|NFKB1$MA0105.1|REL$MA0101.1	267777.72	300396.88	333488.35	3.26	6.33	10.52	1174	698	476	0.345	0.361	NA	NA	NA	NA	NA	NA	NA	NA	NA	NA	NA
ZFP57$MA1583.1	443020.2	491060.5	539679.6	3.23	6.24	10.41	1518	890	628	0.088	0.19	166283.1	189307.5	214858.5	0.58	2.35	5.22	921	522	399	0.069	0.115
Stat2$MA1623.1	419882.2	467282	513905.6	3.18	6.21	10.12	1482	851	631	0.268	0.255	125834.8	146043.5	164213.1	3.65	6.85	11.37	858	522	336	0.358	0.299
HLTF$MA0109.1	268036.6	299151	333149.2	-10.05	-6.06	-2.83	1196	518	678	-0.12	-0.12	86857.5	102166	117184	-6.34	-3.12	-1.09	692	310	382	-0.091	-0.143
XBP1$MA0844.1|CREB3L4$MA1474.1|CREB3$MA0638.1|ATF6$MA1466.1|CREB3L1$MA0839.1	510186.14	562169	616560.2	3.09	6	10.05	1674	944	730	0.239	0.324	NA	NA	NA	NA	NA	NA	NA	NA	NA	NA	NA
SNAI2$MA0745.1|SNAI1$MA1558.1|TCF4$MA0830.1|SNAI2$MA0745.2|TCF3$MA0522.2|Rbpjl$MA1621.1|SNAI3$MA1559.1|Ptf1a(var.3)$MA1620.1|ZEB1$MA0103.3|FIGLA$MA0820.1|TCF4$MA0830.2|ASCL1(var.2)$MA1631.1|MYOD1$MA0499.2|Tcf3$MA0522.1|TCF3$MA0522.3|TCF12(var.2)$MA1648.1|ASCL1$MA1100.2|BHLHE23$MA0817.1|OLIG3$MA0827.1|NEUROG2(var.2)$MA1642.1|NEUROD1$MA1109.1|Tcf12$MA0521.1|NHLH1$MA0048.1|TWIST1$MA1123.1|TWIST1$MA1…	332150.6	369822.17	409011.65	-9.41	-5.93	-3.3	1211	421	790	-0.246	-0.513	NA	NA	NA	NA	NA	NA	NA	NA	NA	NA	NA
CUX2$MA0755.1|CUX1$MA0754.1	286116.45	320845.25	358419.5	-10.07	-5.86	-3.02	1238	534	704	-0.147	-0.207	NA	NA	NA	NA	NA	NA	NA	NA	NA	NA	NA
GATA2$MA0036.1	81639.2	95239.5	110152.9	-9.66	-5.81	-2.88	694	290	404	-0.248	-0.191	22148.8	28063.5	34535.7	-6.54	-3.22	-1.11	375	164	211	-0.248	-0.17
Foxq1$MA0040.1	279667.3	312168	346882.1	-9.81	-5.72	-2.82	1217	533	684	-0.27	-0.234	96155.1	111791.5	127438	-5.16	-2.39	-0.66	714	324	390	-0.163	-0.201
RUNX2$MA0511.2|RUNX3$MA0684.1|RUNX1$MA0002.1	299055.3	333968.5	371158.47	2.62	5.5	9.33	1187	683	504	0.255	0.359	NA	NA	NA	NA	NA	NA	NA	NA	NA	NA	NA
Tcfl5$MA0632.1|TFEB$MA0692.1|TFE3$MA0831.1|TFEC$MA0871.1|BHLHE41$MA0636.1|SREBF2(var.2)$MA0828.1|MLX$MA0663.1|USF2$MA0526.2|Arntl$MA0603.1|Srebf1(var.2)$MA0829.1|Mitf$MA0620.1|TFE3$MA0831.2|TFEC$MA0871.2|BHLHE40$MA0464.2|MITF$MA0620.3|MITF$MA0620.2|ARNT2$MA1464.1|MLXIPL$MA0664.1|USF1$MA0093.2|Hes1$MA1099.1|Mycn$MA0104.2|USF1$MA0093.1|MAX::MYC$MA0059.1|USF1$MA0093.3|MAX$MA0058.1|USF2$MA0526.3|MYCN…	384775.37	426647.77	469605.18	2.6	5.48	9.21	1482	871	611	0.129	0.304	NA	NA	NA	NA	NA	NA	NA	NA	NA	NA	NA
NFKB1$MA0105.2|NFKB2$MA0778.1|NFKB1$MA0105.4	380655.07	421884	464268.8	2.66	5.44	9.11	1199	695	504	0.442	0.388	NA	NA	NA	NA	NA	NA	NA	NA	NA	NA	NA
CEBPA$MA0102.3|CEBPB$MA0466.1|CEBPD$MA0836.2|CEBPA$MA0102.4	364039.35	405362.5	446942.32	1.73	5.1	9	1252	704	548	0.223	0.321	NA	NA	NA	NA	NA	NA	NA	NA	NA	NA	NA
YY1$MA0095.1	105312.6	121675	139966.5	-8.73	-5.05	-2.33	772	334	438	-0.197	-0.307	39093.8	47508.5	56823	-4.46	-1.93	-0.42	468	201	267	-0.197	-0.21
MZF1$MA0056.1	90985.3	106011.5	121507	2.08	4.91	8.47	722	410	312	0.322	0.294	NA	NA	NA	NA	NA	NA	NA	NA	NA	NA	NA
FOXI1$MA0042.1	319420.8	355723	393805.5	-8.36	-4.71	-2.15	1284	568	716	-0.16	-0.192	NA	NA	NA	NA	NA	NA	NA	NA	NA	NA	NA
Zfx$MA0146.1|Zfx$MA0146.2	443429.15	490352.5	540296.9	2.01	4.65	8.3	1496	795	701	0.111	0.201	NA	NA	NA	NA	NA	NA	NA	NA	NA	NA	NA
PAX3(var.2)$MA1546.1	674327.3	734433.5	800075.1	1.94	4.64	8.11	1821	984	837	0.153	0.153	210135.5	237476.5	268733.4	1.13	3.37	6.61	1042	575	467	0.164	0.171
PAX5$MA0014.2	732079	796477.5	862881.4	1.88	4.57	8.23	1893	1024	869	0.136	0.133	262180.9	292931.5	325139	1.13	3.43	6.5	1154	627	527	0.134	0.132
NFAT5$MA0606.1	207729.8	235273	263889.2	-8.37	-4.53	-1.91	1051	465	586	-0.117	-0.208	63563.4	74539	85478	-5.47	-2.64	-0.91	590	263	327	-0.111	-0.211
Dmbx1$MA0883.1	611605.6	671409.5	730832	-8.08	-4.45	-1.88	1741	800	941	-0.105	-0.133	NA	NA	NA	NA	NA	NA	NA	NA	NA	NA	NA
NRL$MA0842.2|Mafb$MA0117.2|NRL$MA0842.1|MAFK$MA0496.1|MAFF$MA0495.1|MAFG$MA0659.2|MAFF$MA0495.3	450457.64	498893.21	547257.06	2.02	4.43	8.08	1468	823	645	0.255	0.289	NA	NA	NA	NA	NA	NA	NA	NA	NA	NA	NA
Nr1h3::Rxra$MA0494.1	737926.4	805818	878013.2	1.8	4.18	7.4	1898	1022	876	0.108	0.201	259057.8	288964	324221.8	2	4.63	7.95	1161	655	506	0.136	0.229
ATF4$MA0833.1|CEBPG(var.2)$MA1636.1|ATF4$MA0833.2	524322.6	576758	627716.33	1.51	4.08	7.17	1532	862	670	0.283	0.319	176112.3	198380.5	222712.7	1.18	3.01	5.83	862	484	378	0.233	0.318
TCF7L2$MA0523.1|TCF7L1$MA1421.1|Tcf7$MA0769.1|LEF1$MA0768.1	401514.45	444243.75	491224.48	-7.39	-4.04	-1.6	1485	685	800	-0.1	-0.211	NA	NA	NA	NA	NA	NA	NA	NA	NA	NA	NA
Pax5$MA0014.1	748529.2	814911	884907.7	1.51	4.02	8.02	1906	1026	880	0.176	0.106	NA	NA	NA	NA	NA	NA	NA	NA	NA	NA	NA
TCF7$MA0769.2	243837.4	274252.5	304967	-7.56	-4	-1.42	1125	533	592	-0.077	-0.224	NA	NA	NA	NA	NA	NA	NA	NA	NA	NA	NA
Lhx3$MA0135.1	337938.1	375842	416616.8	-7.58	-3.95	-1.62	1309	578	731	-0.261	-0.212	NA	NA	NA	NA	NA	NA	NA	NA	NA	NA	NA
LIN54$MA0619.1	160608.8	182558.5	207713.2	-7.17	-3.9	-1.64	924	402	522	-0.205	-0.228	52514.5	63002	74572.3	-7.01	-3.63	-1.45	554	228	326	-0.298	-0.25
GATA3$MA0037.1	126968.4	146443	167242.3	-7.42	-3.87	-1.47	831	344	487	-0.215	-0.147	33866.4	40830	48729.8	-4.64	-2.01	-0.53	436	186	250	-0.182	-0.131
Barhl1$MA0877.1	240093.4	270595.5	303087.6	-7.15	-3.86	-1.5	1116	522	594	-0.035	-0.14	74790.8	87788	101256	-5.48	-2.62	-0.79	638	289	349	-0.035	-0.138
GATA1::TAL1$MA0140.2	595207.2	654617	714772.9	-7.39	-3.84	-1.47	1711	793	918	-0.079	-0.159	NA	NA	NA	NA	NA	NA	NA	NA	NA	NA	NA
PLAGL2$MA1548.1	286403.4	317595.5	351671.6	-6.96	-3.81	-1.52	1205	550	655	-0.198	-0.197	NA	NA	NA	NA	NA	NA	NA	NA	NA	NA	NA
Hmx2$MA0897.1|Hmx3$MA0898.1|Hmx1$MA0896.1	568216.8	623878.5	681500.43	-7.16	-3.75	-1.49	1659	776	883	-0.143	-0.183	177097.63	200239	226030.4	-5.86	-3	-1.05	936	435	501	-0.177	-0.22
RELB$MA1117.1	363037.5	404200	445139.4	1.48	3.74	6.98	1353	760	593	0.134	0.1	NA	NA	NA	NA	NA	NA	NA	NA	NA	NA	NA
ZNF16$MA1654.1	922642.3	1000574	1078821.4	-7.2	-3.64	-1.31	2100	974	1126	-0.141	-0.137	303569.8	339349	377188	-5.25	-2.32	-0.68	1223	562	661	-0.161	-0.109
Arid5a$MA0602.1	428494.6	476398	528396.6	-7.01	-3.59	-1.38	1463	685	778	-0.059	-0.131	132068.8	151337	173257.8	-4.5	-1.98	-0.22	821	383	438	-0.082	-0.132
PAX7$MA0680.1|PAX3$MA0780.1	253580.9	284981	317088.2	-6.78	-3.46	-1.27	1130	508	622	-0.087	-0.251	NA	NA	NA	NA	NA	NA	NA	NA	NA	NA	NA
PRDM1$MA0508.1	542962.4	595444	652901.5	1.28	3.43	6.78	1628	887	741	0.194	0.17	163616	186189.5	210006.1	0.66	2.53	5.41	916	516	400	0.213	0.212
VDR$MA0693.2	157264.2	179280	202178	1.34	3.38	6.7	910	521	389	0.152	0.155	53778.4	63989	75032.3	1.65	3.84	7.52	560	331	229	0.189	0.236
Sox5$MA0087.1	130748	150066	172520.8	-6.46	-3.34	-1.12	835	361	474	-0.064	-0.22	NA	NA	NA	NA	NA	NA	NA	NA	NA	NA	NA
Nkx3-2$MA0122.1	199231.6	224647	251628	1.19	3.33	6.69	1014	559	455	0.135	0.148	54036.5	64869.5	76615.3	1.62	4.1	7.58	566	327	239	0.265	0.257
THRB(var.3)$MA1576.1	741758.8	807869	881086.6	1.05	3.27	6.45	1886	1002	884	0.187	0.169	261768.2	293299	324613	0.43	2.07	4.6	1135	612	523	0.177	0.18
SCRT1$MA0743.2|SCRT2$MA0744.2|SCRT1$MA0743.1|SCRT2$MA0744.1	553624.12	607420.5	662909.32	-6.1	-3.17	-1.1	1700	744	956	-0.159	-0.191	NA	NA	NA	NA	NA	NA	NA	NA	NA	NA	NA
NRF1$MA0506.1	459760.6	508278.5	563906.2	1.1	3.14	6.52	1503	814	689	0.161	0.182	NA	NA	NA	NA	NA	NA	NA	NA	NA	NA	NA
ZNF384$MA1125.1	342447.6	380364	423757.4	-6.58	-3.1	-1.09	1305	600	705	-0.123	-0.163	NA	NA	NA	NA	NA	NA	NA	NA	NA	NA	NA
Nr5a2$MA0505.1	464254.6	513026	567779.2	-5.79	-3.02	-0.95	1508	682	826	-0.137	-0.153	NA	NA	NA	NA	NA	NA	NA	NA	NA	NA	NA
Hnf4a$MA0114.3	531385.5	583022.5	639682.8	-6.19	-3.02	-1.1	1605	730	875	-0.057	-0.125	NA	NA	NA	NA	NA	NA	NA	NA	NA	NA	NA
POU5F1B$MA0792.1|POU3F4$MA0789.1|POU2F3$MA0627.2|POU2F2$MA0507.1|POU2F1$MA0785.1|POU5F1$MA1115.1|Pou2f3$MA0627.1|POU3F1$MA0786.1|POU3F3$MA0788.1|POU3F2$MA0787.1|POU1F1$MA0784.1	369640.36	411624.18	453001.24	-5.93	-2.97	-1	1150	507	643	-0.194	-0.233	NA	NA	NA	NA	NA	NA	NA	NA	NA	NA	NA
ZNF341$MA1655.1	337757.2	376460.5	415625.9	0.94	2.93	5.89	1296	707	589	0.062	0.118	NA	NA	NA	NA	NA	NA	NA	NA	NA	NA	NA
ZBTB14$MA1650.1	592302.9	649013.5	709576	0.95	2.9	5.92	1689	895	794	0.13	0.129	NA	NA	NA	NA	NA	NA	NA	NA	NA	NA	NA
CTCF$MA0139.1	698358.5	764937.5	833456.3	0.99	2.89	6.03	1830	989	841	0.13	0.15	NA	NA	NA	NA	NA	NA	NA	NA	NA	NA	NA
Arid3a$MA0151.1	73455.7	86142	98909	-6.08	-2.87	-1.04	635	268	367	-0.628	-0.248	NA	NA	NA	NA	NA	NA	NA	NA	NA	NA	NA
FOXL1$MA0033.1	190674.7	213920.5	241883.6	-5.76	-2.84	-0.93	984	449	535	-0.121	-0.122	NA	NA	NA	NA	NA	NA	NA	NA	NA	NA	NA
NR2F1$MA0017.2	371462.4	413590.5	456462.5	1.02	2.83	6.05	1355	716	639	0.054	0.197	NA	NA	NA	NA	NA	NA	NA	NA	NA	NA	NA
SOX10$MA0442.1	73660.4	86262	99460.6	-5.8	-2.83	-0.92	635	277	358	-0.287	-0.162	NA	NA	NA	NA	NA	NA	NA	NA	NA	NA	NA
ZBTB12$MA1649.1	308519.7	346467.5	385147.8	-6.06	-2.81	-0.94	1243	576	667	-0.054	-0.141	NA	NA	NA	NA	NA	NA	NA	NA	NA	NA	NA
HNF4G$MA0484.2|HNF4A$MA0114.4	379357.9	418202.5	463070.5	-5.54	-2.74	-0.86	1357	626	731	-0.094	-0.114	NA	NA	NA	NA	NA	NA	NA	NA	NA	NA	NA
FOXO3$MA0157.1	163627.9	185511	209753.8	-5.49	-2.73	-0.84	917	414	503	-0.188	-0.222	NA	NA	NA	NA	NA	NA	NA	NA	NA	NA	NA
HIC2$MA0738.1|Hic1$MA0739.1	249350.45	280628.75	312534.45	-5.91	-2.72	-0.86	1133	495	638	-0.172	-0.097	NA	NA	NA	NA	NA	NA	NA	NA	NA	NA	NA
TAL1::TCF3$MA0091.1	364656.2	408485	449473.6	-5.68	-2.71	-0.8	1345	586	759	-0.172	-0.126	NA	NA	NA	NA	NA	NA	NA	NA	NA	NA	NA
Spz1$MA0111.1	358364.1	394866	437088.4	0.81	2.71	5.58	1323	724	599	0.224	0.159	122649.7	140282.5	159925.6	0.48	2.03	4.29	792	449	343	0.245	0.173
BACH2(var.2)$MA1470.1	667206.1	732404	800865.1	0.82	2.69	5.65	1788	940	848	0.126	0.174	NA	NA	NA	NA	NA	NA	NA	NA	NA	NA	NA
PKNOX1$MA0782.1|PKNOX2$MA0783.1|TGIF1$MA0796.1|TGIF2$MA0797.1|TGIF2LX$MA1571.1|TGIF2LY$MA1572.1	355750.75	394703.08	436755.35	-5.97	-2.66	-0.21	1280	583	697	-0.073	-0.331	NA	NA	NA	NA	NA	NA	NA	NA	NA	NA	NA
ZNF684$MA1600.1	673800.4	738217.5	806322.9	-5.91	-2.63	-0.82	1794	822	972	-0.161	-0.124	NA	NA	NA	NA	NA	NA	NA	NA	NA	NA	NA
ZNF263$MA0528.1	928570	1012636.5	1096201.1	0.74	2.62	5.49	2094	1092	1002	0.06	0.106	NA	NA	NA	NA	NA	NA	NA	NA	NA	NA	NA
NR3C1$MA0113.2	439379.2	485423.5	529615.6	0.74	2.59	5.52	1461	779	682	0.138	0.147	NA	NA	NA	NA	NA	NA	NA	NA	NA	NA	NA
MEIS2(var.2)$MA1640.1|PBX2$MA1113.2|MEIS1(var.2)$MA1639.1|Hoxa9$MA0594.1|Hoxc9$MA0485.1	420891.02	465705	510203.74	-5.45	-2.56	-0.83	1572	694	878	-0.148	-0.126	NA	NA	NA	NA	NA	NA	NA	NA	NA	NA	NA
Mecom$MA0029.1	427111.5	472932	520985.6	-5.41	-2.55	-0.68	1442	665	777	-0.184	-0.148	NA	NA	NA	NA	NA	NA	NA	NA	NA	NA	NA
KLF15$MA1513.1	412155.4	459052	507530.2	0.59	2.54	5.39	1421	746	675	0.105	0.203	NA	NA	NA	NA	NA	NA	NA	NA	NA	NA	NA
ZNF274$MA1592.1	532403.4	583136	638130.5	0.78	2.54	5.48	1597	862	735	0.106	0.131	NA	NA	NA	NA	NA	NA	NA	NA	NA	NA	NA
Tal1::Gata1$MA0140.1	686788	750783	820029.8	-5.38	-2.53	-0.73	1807	850	957	-0.051	-0.106	NA	NA	NA	NA	NA	NA	NA	NA	NA	NA	NA
Myb$MA0100.1	202740.4	229329.5	256722	0.68	2.5	5.37	1013	541	472	0.086	0.174	NA	NA	NA	NA	NA	NA	NA	NA	NA	NA	NA
Sox2$MA0143.1|Sox2$MA0143.2	554642.25	608856	664279	-5.28	-2.48	-0.73	1635	757	878	-0.091	-0.121	NA	NA	NA	NA	NA	NA	NA	NA	NA	NA	NA
HLF$MA0043.3|NFIL3$MA0025.2	462914.55	511035.75	560454.65	-1.12	2.46	5.32	1532	780	752	0.02	0.171	NA	NA	NA	NA	NA	NA	NA	NA	NA	NA	NA
ZNF460$MA1596.1	585814.1	640227.5	698270.3	0.71	2.45	5.08	1670	913	757	0.149	0.145	NA	NA	NA	NA	NA	NA	NA	NA	NA	NA	NA
MSC$MA0665.1|MYF6$MA0667.1|Tcf21$MA0832.1	310277.4	346542.5	384169.53	-5.15	-2.43	-0.85	1178	505	673	-0.326	-0.239	NA	NA	NA	NA	NA	NA	NA	NA	NA	NA	NA
Crx$MA0467.1	269116.3	301999.5	336343.7	-5.34	-2.43	-0.74	1157	527	630	-0.155	-0.131	81835.1	95369	109375	-4.65	-1.97	0.11	656	307	349	-0.114	-0.191
Foxa2$MA0047.1	327308.8	362189.5	398542.8	-5.23	-2.42	-0.66	1264	582	682	-0.154	-0.14	NA	NA	NA	NA	NA	NA	NA	NA	NA	NA	NA
DPRX$MA1480.1	270867.6	303797	336649	-5.19	-2.34	-0.65	1159	530	629	-0.117	-0.114	NA	NA	NA	NA	NA	NA	NA	NA	NA	NA	NA
MAFA$MA1521.1|MAF$MA1520.1|MAFK$MA0496.2|MAFG$MA0659.1|MAFF$MA0495.2	655838.98	717009	779881.14	0.28	2.32	5.04	1515	800	715	0.114	0.185	NA	NA	NA	NA	NA	NA	NA	NA	NA	NA	NA
Gfi1$MA0038.1	248344	277704	309109.6	-5.06	-2.31	-0.62	1109	504	605	-0.127	-0.124	NA	NA	NA	NA	NA	NA	NA	NA	NA	NA	NA
Zic1::Zic2$MA1628.1|Zic2$MA1629.1	360694.35	398249.75	439654.35	0.52	2.25	5.06	1197	633	564	0.073	0.161	NA	NA	NA	NA	NA	NA	NA	NA	NA	NA	NA
NFIC$MA0161.1|NFIX$MA0671.1|NFIA$MA0670.1	149861.23	170779.83	192820.5	-4.8	-2.23	-0.5	625	266	359	-0.259	-0.199	NA	NA	NA	NA	NA	NA	NA	NA	NA	NA	NA
MYB$MA0100.3	282147.5	315682	352812.2	0.67	2.22	4.83	1179	642	537	0.052	0.119	NA	NA	NA	NA	NA	NA	NA	NA	NA	NA	NA
NR3C1$MA0113.1	615014.9	674617	739279.4	0.52	2.22	4.99	1709	909	800	0.137	0.11	NA	NA	NA	NA	NA	NA	NA	NA	NA	NA	NA
Isl1$MA1608.1	303313.6	337552	374421.9	-4.73	-2.15	-0.51	1217	568	649	-0.07	-0.103	NA	NA	NA	NA	NA	NA	NA	NA	NA	NA	NA
Hoxd8$MA0910.1	588992.2	647337.5	709200.4	-4.73	-2.12	-0.46	1673	789	884	-0.109	-0.109	NA	NA	NA	NA	NA	NA	NA	NA	NA	NA	NA
NR1I3$MA1534.1	204716.6	231071	258377.1	0.36	2.11	4.67	1011	533	478	0.111	0.138	NA	NA	NA	NA	NA	NA	NA	NA	NA	NA	NA
ZNF449$MA1656.1	480040.7	529840.5	580816.4	-4.75	-2.09	-0.37	1516	722	794	-0.045	-0.123	NA	NA	NA	NA	NA	NA	NA	NA	NA	NA	NA
E2F3$MA0469.3	326167.5	363088	403574.9	-4.75	-2.08	-0.51	1260	578	682	-0.173	-0.158	NA	NA	NA	NA	NA	NA	NA	NA	NA	NA	NA
E2F3$MA0469.2|E2F2$MA0864.1	485156.65	533704	584404.15	-4.56	-2.08	-0.46	1677	784	893	-0.129	-0.217	NA	NA	NA	NA	NA	NA	NA	NA	NA	NA	NA
EGR2$MA0472.2|Egr1$MA0162.1|EGR1$MA0162.2|EGR3$MA0732.1|EGR1$MA0162.3|EGR1$MA0162.4|EGR4$MA0733.1|EGR2$MA0472.1	606696.24	665139.44	724038.62	0.54	2.08	4.72	1543	837	706	0.146	0.142	NA	NA	NA	NA	NA	NA	NA	NA	NA	NA	NA
ZNF528$MA1597.1	639738.4	696509	756347.9	0.5	2.07	4.57	1733	907	826	0.092	0.145	NA	NA	NA	NA	NA	NA	NA	NA	NA	NA	NA
NFATC3$MA0625.1|NFATC1$MA0624.1|NFATC4$MA1525.1	301347	336340.67	373368.27	-4.63	-2.05	-0.52	1210	535	675	-0.133	-0.114	88322.37	102487.83	117834.73	-7.2	-3.9	-1.56	686	280	406	-0.249	-0.25
FOXE1$MA1487.1	423073.9	469395	513366.1	-4.63	-2	-0.46	1427	658	769	-0.087	-0.132	NA	NA	NA	NA	NA	NA	NA	NA	NA	NA	NA
TP63$MA0525.2	491859.5	543210.5	593779.9	0.44	2	4.51	1533	810	723	0.12	0.155	NA	NA	NA	NA	NA	NA	NA	NA	NA	NA	NA
SP2$MA0516.1|SP1$MA0079.3|SP1$MA0079.2|ZNF148$MA1653.1|MAZ$MA1522.1	433076.52	478967.5	523618.16	0.41	1.98	4.21	1687	938	749	0.167	0.194	NA	NA	NA	NA	NA	NA	NA	NA	NA	NA	NA
Stat6$MA0520.1	396839.8	437959	485615.5	-1.27	1.97	4.29	1379	704	675	0.053	0.138	NA	NA	NA	NA	NA	NA	NA	NA	NA	NA	NA
HOXA5$MA0158.1	198351.3	225541	255564	0.26	1.97	4.4	997	528	469	0.077	0.114	NA	NA	NA	NA	NA	NA	NA	NA	NA	NA	NA
TAL1$MA0140.X	28476.6	35189	42321.8	0.43	1.93	4.45	405	225	180	0.134	0.059	6564.8	9022.5	11608.3	1.11	3.05	6.1	220	133	87	0.134	0.098
E2F8$MA0865.1|E2F7$MA0758.1	386760.45	428486.75	474370.7	-4.39	-1.92	-0.36	1358	599	759	-0.164	-0.136	NA	NA	NA	NA	NA	NA	NA	NA	NA	NA	NA
ZNF263$MA0528.2	420818.5	462374.5	511255.9	0.42	1.91	4.35	1415	762	653	0.09	0.102	NA	NA	NA	NA	NA	NA	NA	NA	NA	NA	NA
Tbxt$MA0009.1	297832.7	333284.5	371067.8	-4.32	-1.89	0.25	1205	577	628	-0.126	-0.185	NA	NA	NA	NA	NA	NA	NA	NA	NA	NA	NA
PAX1$MA0779.1|PAX9$MA0781.1	708262	771779.25	838627.75	0.4	1.87	4.27	1888	1000	888	0.112	0.127	NA	NA	NA	NA	NA	NA	NA	NA	NA	NA	NA
PBX1$MA0070.1	351714.7	395643.5	435573.3	-4.38	-1.86	-0.43	1310	620	690	-0.106	-0.127	NA	NA	NA	NA	NA	NA	NA	NA	NA	NA	NA
SP3$MA0746.2|SP9$MA1564.1|KLF11$MA1512.1|SP3$MA0746.1|KLF16$MA0741.1|SP8$MA0747.1|KLF2$MA1515.1|KLF3$MA1516.1|Klf4$MA0039.2|KLF5$MA0599.1|KLF14$MA0740.1|KLF6$MA1517.1|Klf12$MA0742.1|SP1$MA0079.4|KLF10$MA1511.1|Klf1$MA0493.1|KLF9$MA1107.1|SP4$MA0685.1|KLF9$MA1107.2|KLF4$MA0039.4|KLF4$MA0039.3	451927.57	499748.62	544555.54	0.14	1.85	4.26	1581	873	708	0.216	0.257	NA	NA	NA	NA	NA	NA	NA	NA	NA	NA	NA
EWSR1-FLI1$MA0149.1	340832.6	377662	416863.1	0.35	1.83	4.4	1280	679	601	0.181	0.202	NA	NA	NA	NA	NA	NA	NA	NA	NA	NA	NA
YY1$MA0095.2	447248.8	493762.5	541172.9	-4.34	-1.8	0.71	1459	709	750	-0.042	-0.152	NA	NA	NA	NA	NA	NA	NA	NA	NA	NA	NA
NFATC2$MA0152.1	142423.7	163679.5	186740.6	-4.31	-1.78	-0.34	850	386	464	-0.163	-0.129	40588.9	49716.5	58521.8	-5.14	-2.26	-0.54	482	205	277	-0.302	-0.194
MZF1(var.2)$MA0057.1	319873.4	360368.5	395721	-0.1	1.78	4.17	1250	654	596	0.102	0.096	104369.4	119617	137975.9	0.51	2.1	4.63	734	398	336	0.114	0.144
AR$MA0007.2	494289.3	540759.5	595348.2	-0.54	1.77	4.1	1525	785	740	0.012	0.108	NA	NA	NA	NA	NA	NA	NA	NA	NA	NA	NA
TBX5$MA0807.1|TBX15$MA0803.1|TBX4$MA0806.1|TBX6$MA1567.1|TBX2$MA0688.1|TBX3$MA1566.1|EOMES$MA0800.1|TBX1$MA0805.1|TBX21$MA0690.1|MGA$MA0801.1|TBR1$MA0802.1|TBX20$MA0689.1|TBX18$MA1565.1	298695.74	334171.15	368914.14	-4.1	-1.72	-0.17	1063	461	602	-0.188	-0.175	NA	NA	NA	NA	NA	NA	NA	NA	NA	NA	NA
KLF17$MA1514.1	630023	688516	750165	-4.21	-1.72	-0.31	1716	809	907	-0.094	-0.107	NA	NA	NA	NA	NA	NA	NA	NA	NA	NA	NA
SOX15$MA1152.1|SOX9$MA0077.1|SOX13$MA1120.1|SOX2$MA0143.4|SOX8$MA0868.2|Sox17$MA0078.1	289760.87	324835.5	359546.38	-4.08	-1.71	-0.02	1109	510	599	-0.144	-0.139	NA	NA	NA	NA	NA	NA	NA	NA	NA	NA	NA
RUNX1$MA0002.2|RUNX2$MA0511.1	402746.75	447322.5	489614.1	0.15	1.7	3.92	1206	653	553	0.134	0.173	NA	NA	NA	NA	NA	NA	NA	NA	NA	NA	NA
HOXB13$MA0901.2|HOXA13$MA0650.1|HOXB13$MA0901.1|HOXA13$MA0650.2|HOXD13$MA0909.1|HOXD9$MA0913.2|CDX1$MA0878.1|CDX4$MA1473.1|CDX1$MA0878.2|CDX2$MA0465.1|HOXA10$MA0899.1|HOXD13$MA0909.2|Hoxd9$MA0913.1|CDX2$MA0465.2	288081.09	322818.36	356381.75	-4.01	-1.69	-0.31	1456	625	831	-0.271	-0.188	NA	NA	NA	NA	NA	NA	NA	NA	NA	NA	NA
Nkx2-5$MA0063.1	155552.6	179306.5	204228	-4.12	-1.68	-0.23	887	411	476	-0.127	-0.136	45676	54761.5	64798.5	-4.61	-2	-0.51	502	228	274	-0.169	-0.184
CENPB$MA0637.1	730494.4	801153	867500.1	0.34	1.68	4.27	1848	977	871	0.077	0.108	NA	NA	NA	NA	NA	NA	NA	NA	NA	NA	NA
Spi1$MA0080.3|SPIB$MA0081.2|SPI1$MA0080.5	NA	NA	NA	NA	NA	NA	NA	NA	NA	NA	NA	122740.4	141707.5	160660.87	29.96	37.47	45.96	948	657	291	0.807	0.91
ELF5$MA0136.2|ETV6$MA0645.1|ELK3$MA0759.1|ETV5$MA0765.2|Gabpa$MA0062.2|ETV4$MA0764.1|FEV$MA0156.2|ETV1$MA0761.1|ELK1$MA0028.2|ETV5$MA0765.1|EHF$MA0598.2|ERF$MA0760.1|ELF2$MA1483.1|EHF$MA0598.3|ELF1$MA0473.1|ELF1$MA0473.2|ELK4$MA0076.2|ELF4$MA0641.1|ETS1$MA0098.3|ETV2$MA0762.1|ERG$MA0474.2|ZBTB7A$MA0750.2|FLI1$MA0475.2|ETV3$MA0763.1|ELF3$MA0640.1|SPI1$MA0080.2|FEV$MA0156.1|ELF3$MA0640.2|ELK4$MA007…	NA	NA	NA	NA	NA	NA	NA	NA	NA	NA	NA	74713.47	87409.32	101210.78	19.66	26.05	33.28	822	604	218	0.658	0.788
GABPA$MA0062.1	NA	NA	NA	NA	NA	NA	NA	NA	NA	NA	NA	66162.3	77422	90358.3	13.94	19.25	25.35	715	461	254	0.8	0.757
Crem$MA0609.1|Atf1$MA0604.1|CREB1$MA0018.3|CREB1$MA0018.2|FOSL1::JUND(var.2)$MA1143.1|Gmeb1$MA0615.1|JUNB(var.2)$MA1140.1|JUN::JUNB(var.2)$MA1133.1|GMEB2$MA0862.1|FOSL1::JUN(var.2)$MA1129.1|FOSB::JUNB(var.2)$MA1136.1|CREM$MA0609.2|FOSL2::JUN(var.2)$MA1131.1|Creb5$MA0840.1|FOS::JUN(var.2)$MA1126.1|CREB3L4(var.2)$MA1475.1|FOSL2::JUNB(var.2)$MA1139.1|FOSB::JUN$MA1127.1|ATF7$MA0834.1|ATF3$MA0605.2|FO…	NA	NA	NA	NA	NA	NA	NA	NA	NA	NA	NA	128000.25	146679.42	165977.13	3.59	6.67	10.77	747	450	297	0.513	0.555
CEBPD$MA0836.1|CEBPB$MA0466.2|CEBPE$MA0837.1|CEBPG$MA0838.1|Cebpa$MA0102.1|CEBPA$MA0102.2	NA	NA	NA	NA	NA	NA	NA	NA	NA	NA	NA	90736.78	105566.42	121023.75	2.15	4.69	8.21	709	414	295	0.323	0.327
Six3$MA0631.1	NA	NA	NA	NA	NA	NA	NA	NA	NA	NA	NA	227272.8	254141.5	282985.2	-7.36	-4.05	-1.66	1085	479	606	-0.231	-0.196
SNAI2$MA0745.1|ZEB1$MA0103.2|SNAI1$MA1558.1|SNAI2$MA0745.2|Ptf1a(var.3)$MA1620.1|SNAI3$MA1559.1|TCF4$MA0830.1|TCF3$MA0522.2|FIGLA$MA0820.1|ZEB1$MA0103.3|Rbpjl$MA1621.1|TCF4$MA0830.2|MYOD1$MA0499.2|ASCL1(var.2)$MA1631.1|Tcf3$MA0522.1|TCF3$MA0522.3|TCF12(var.2)$MA1648.1|ATOH1(var.2)$MA1467.1|ASCL1$MA1100.2|BHLHE22(var.2)$MA1635.1|ASCL1$MA1100.1|Myod1$MA0499.1|TAL1$BCARCAGCTG|Tcf12$MA0521.1|MYOG$MA0…	NA	NA	NA	NA	NA	NA	NA	NA	NA	NA	NA	121646.06	139867.62	157546.78	-6.53	-3.82	-1.45	755	275	480	-0.143	-0.481
ZNF75D$MA1601.1	NA	NA	NA	NA	NA	NA	NA	NA	NA	NA	NA	83359.4	98583.5	112597.2	-6.79	-3.48	-1.39	684	310	374	-0.155	-0.268
HMBOX1$MA0895.1	NA	NA	NA	NA	NA	NA	NA	NA	NA	NA	NA	85851.3	100803	115636	1.16	3.16	6.29	688	381	307	0.157	0.194
ZNF317$MA1593.1	NA	NA	NA	NA	NA	NA	NA	NA	NA	NA	NA	89599.4	103921	119691.5	1.12	3.06	5.88	697	400	297	0.192	0.217
Tcfl5$MA0632.1|TFE3$MA0831.1|Arntl$MA0603.1|TFEB$MA0692.1|TFEC$MA0871.2|TFEC$MA0871.1|BHLHE41$MA0636.1|Mitf$MA0620.1|ARNT2$MA1464.1|BHLHE40$MA0464.2|MLX$MA0663.1|SREBF2(var.2)$MA0828.1|USF2$MA0526.2|TFE3$MA0831.2|Srebf1(var.2)$MA0829.1|SREBF1(var.2)$MA0829.2|MLXIPL$MA0664.1|Hes1$MA1099.1|MITF$MA0620.2|MITF$MA0620.3|HES1$MA1099.2|Creb3l2$MA0608.1|USF1$MA0093.2|MAX$MA0058.1|Mycn$MA0104.2|HES2$MA061…	NA	NA	NA	NA	NA	NA	NA	NA	NA	NA	NA	133569.33	152854.79	172010.33	0.97	2.93	5.63	837	492	345	0.182	0.325
Bach1::Mafk$MA0591.1|BACH1$MA1633.1|BACH2$MA1101.1|NFE2L1$MA0089.2|Nfe2l2$MA0150.2|MAF::NFE2$MA0501.1|MAFK$MA0496.3|NFE2L2$MA0150.1	NA	NA	NA	NA	NA	NA	NA	NA	NA	NA	NA	128252.89	147261.56	167535.06	0.66	2.73	5.64	828	449	379	0.126	0.297
Arid3b$MA0601.1	NA	NA	NA	NA	NA	NA	NA	NA	NA	NA	NA	59732.6	69782	81305.8	-5.78	-2.68	-0.83	572	245	327	-0.264	-0.202
Zfx$MA0146.2|Zfx$MA0146.1	NA	NA	NA	NA	NA	NA	NA	NA	NA	NA	NA	159006.6	180066.5	202837.45	0.79	2.66	5.54	904	484	420	0.111	0.174
PRDM4$MA1647.1	NA	NA	NA	NA	NA	NA	NA	NA	NA	NA	NA	98515.3	113395	130322.6	0.78	2.64	5.43	722	390	332	0.051	0.213
JUN::JUNB$MA1132.1|FOSL1::JUND$MA1142.1|FOS::JUN$MA0099.2|BATF::JUN$MA0462.1|FOSL2::JUN$MA1130.1|FOSL1::JUNB$MA1137.1|FOS::JUN$MA0099.3|FOS$MA0476.1|FOSL1::JUN$MA1128.1|BATF3$MA0835.2|JUN::FOS$MA0099.1|NFE2$MA0841.1|BATF::JUN$MA0462.2|BATF$MA1634.1|FOSB::JUNB$MA1135.1|FOSL2::JUND$MA1144.1|FOS::JUND$MA1141.1|FOSL2::JUNB$MA1138.1|JDP2$MA0655.1|JUND$MA0491.1|JUNB$MA0490.1|JUN(var.2)$MA0489.1|FOS::JU…	NA	NA	NA	NA	NA	NA	NA	NA	NA	NA	NA	96575.78	111743.92	127676.83	0.34	2.63	5.42	664	397	267	0.335	0.419
CUX1$MA0754.1|CUX2$MA0755.1	NA	NA	NA	NA	NA	NA	NA	NA	NA	NA	NA	103791.1	119747.25	137002.4	-5.55	-2.5	-0.72	745	327	418	-0.154	-0.144
TEAD4$MA0809.1|TEAD1$MA0090.2|TEAD3$MA0808.1|TEAD4$MA0809.2|TEAD2$MA1121.1|TEAD1$MA0090.3	NA	NA	NA	NA	NA	NA	NA	NA	NA	NA	NA	117679.98	134903.17	153786.12	-5.23	-2.48	-0.59	704	325	379	-0.048	-0.202
BCL6$MA0463.2	NA	NA	NA	NA	NA	NA	NA	NA	NA	NA	NA	188458.8	213252	238265.6	0.6	2.43	5.22	977	526	451	0.16	0.183
HNF1B$MA0153.1	NA	NA	NA	NA	NA	NA	NA	NA	NA	NA	NA	90686.5	104539	120827	0.65	2.37	5.17	691	385	306	0.292	0.15
TBX15$MA0803.1|TBX5$MA0807.1|TBR1$MA0802.1|TBX4$MA0806.1|TBX6$MA1567.1|TBX1$MA0805.1|TBX21$MA0690.1|TBX2$MA0688.1|MGA$MA0801.1|EOMES$MA0800.1|TBX20$MA0689.1|TBX3$MA1566.1|TBX18$MA1565.1	NA	NA	NA	NA	NA	NA	NA	NA	NA	NA	NA	98351.33	113980.38	130068.82	-4.87	-2.22	-0.56	619	262	357	-0.183	-0.299
TCF7$MA0769.2|TCF7L2$MA0523.1|Tcf7$MA0769.1|TCF7L1$MA1421.1|LEF1$MA0768.1	NA	NA	NA	NA	NA	NA	NA	NA	NA	NA	NA	124419.42	142956.9	162293.36	-4.79	-2.19	-0.21	670	296	374	-0.134	-0.319
MYBL1$MA0776.1	NA	NA	NA	NA	NA	NA	NA	NA	NA	NA	NA	167072.7	188676	212399	-0.7	2.18	4.74	917	478	439	0.043	0.177
HOXA9$MA0594.2	NA	NA	NA	NA	NA	NA	NA	NA	NA	NA	NA	108322.8	125756	143879.4	0.54	2.17	4.85	753	404	349	0.089	0.131
En1$MA0027.1	NA	NA	NA	NA	NA	NA	NA	NA	NA	NA	NA	107567.1	123595	139890.8	-4.69	-2.12	-0.29	746	350	396	-0.112	-0.118
NR1H2::RXRA$MA0115.1	NA	NA	NA	NA	NA	NA	NA	NA	NA	NA	NA	122960.3	140850.5	160022.8	0.37	2.06	4.76	794	425	369	0.325	0.238
Twist2$MA0633.1|TFAP4(var.2)$MA1570.1	NA	NA	NA	NA	NA	NA	NA	NA	NA	NA	NA	93543.8	108551.5	124728.35	-4.69	-2.02	-0.5	689	311	378	-0.288	-0.179
TP63$MA0525.1	NA	NA	NA	NA	NA	NA	NA	NA	NA	NA	NA	225636.2	251445.5	280736.2	-4.44	-2.01	-0.52	1052	468	584	-0.109	-0.1
Mafb$MA0117.2|NRL$MA0842.1|MAFK$MA0496.1|NRL$MA0842.2|MAFG$MA0659.2|MAFF$MA0495.1|MAFF$MA0495.3	NA	NA	NA	NA	NA	NA	NA	NA	NA	NA	NA	152245.36	173760.5	195355.63	0.36	1.93	4.42	803	445	358	0.182	0.185
